# A ligation-independent sequencing method reveals tRNA-derived RNAs with blocked 3’ termini

**DOI:** 10.1101/2023.06.06.543899

**Authors:** Alessandro Scacchetti, Emily J. Shields, Natalie A. Trigg, Jeremy E. Wilusz, Colin C. Conine, Roberto Bonasio

## Abstract

Despite the numerous sequencing methods available, the vast diversity in size and chemical modifications of RNA molecules makes the capture of the full spectrum of cellular RNAs a difficult task. By combining quasirandom hexamer priming with a custom template switching strategy, we developed a method to construct sequencing libraries from RNA molecules of any length and with any type of 3’ terminal modification, allowing the sequencing and analysis of virtually all RNA species. Ligation-independent detection of all types of RNA (LIDAR) is a simple, effective tool to comprehensively characterize changes in small non-coding RNAs and mRNAs simultaneously, with performance comparable to separate dedicated methods. With LIDAR, we comprehensively characterized the coding and non- coding transcriptome of mouse embryonic stem cells, neural progenitor cells, and sperm. LIDAR detected a much larger variety of tRNA-derived RNAs (tDRs) compared to traditional ligation-dependent sequencing methods, and uncovered the presence of tDRs with blocked 3’ ends that had previously escaped detection. Our findings highlight the potential of LIDAR to systematically detect all RNAs in a sample and uncover new RNA species with potential regulatory functions.
