## Supplementary material for "A ligation-independent sequencing method reveals tRNA-derived RNAs with blocked 3’ termini": Table S1

### Sheet: RNA oligos
Name	Sequence (RNA)	5'	3'
RNA_20_3OH_1	/5Phos/rGrUrCrCrGrCrArUrUrCrGrCrGrCrArArUrUrArC	P	OH
RNA_20_3Bio_1	/5Phos/rGrUrCrCrGrCrGrArCrGrUrGrCrUrArArUrUrArC/3Bio/	P	biotin
RNA_20_8N_3OH_1	/5Phos/rGrUrCrCrGrCrCrArGrUrCrUrNrNrNrNrNrNrNrN	P	OH
RNA_50_8N_3OH_1	/5Phos/rGrUrCrCrGrCrUrArCrArArGrUrCrGrArUrCrCrUrGrCrGrCrArArGrUrCrGrUrCrUrUrCrCrGrArCrCrArArNrNrNrNrNrNrNrN	P	OH

### Sheet: LIDAR oligos
Name	Sequence	Notes
Smart-seq-3_RH_primer	/5Biosg/ACGAGCATCAGCAGCATACGANNNNNN	"/5Biosg/" indicates 5' biotin
LIDAR_RT_primer	/5Biosg/GTCTCGTGGGCTCGGAGATGTGTATAAGAGACAGNNNNND	"/5Biosg/" indicates 5' biotin
LIDAR_TSO_1	/5Biosg/CGTCAGATGTGTATAAGAGACAGtgNNcgNNagNNrGrGrG	"r" indicates RNA base, "/5Biosg/" indicates 5' biotin
LIDAR_TSO_2	/5Biosg/CGTCAGATGTGTATAAGAGACAGVHgNNcgNNagNNrGrGrG	"r" indicates RNA base, "/5Biosg/" indicates 5' biotin
LIDAR_TSO_3	/5Biosg/CGTCAGATGTGTATAAGAGACAGVHtgNNcgNNagNNrGrGrG	"r" indicates RNA base, "/5Biosg/" indicates 5' biotin
LIDAR_TSO_4	/5Biosg/CGTCAGATGTGTATAAGAGACAGVHMtgNNcgNNagNNrGrGrG	"r" indicates RNA base, "/5Biosg/" indicates 5' biotin
LIDAR_preamp_f	TCGTCGGCAGCGTCAGATGTGTATAAGAGAC*A*G	"*" indicates phosphorothioated bond
LIDAR_preamp_r	GTCTCGTGGGCTCGGAGA
LIDAR-3_RT_antisense	CUGUCUCUUAUACACAUCUCCGAG/3ddC/	"/3ddC/" indicates dideoxy C
Notes
LIDAR_TSO_mix	equimolar mix of LIDAR_TSO_1, LIDAR_TSO_2, LIDAR_TSO_3, LIDAR_TSO_4
